# Optimizing biomedical information retrieval with a keyword frequency-driven Prompt Enhancement Strategy

**DOI:** 10.1101/2024.04.23.590746

**Authors:** Wasim Aftab, Zivkos Apostolou, Karim Bouazoune, Tobias Straub

## Abstract

**Background:** Mining the enormous pool of biomedical literature to extract accurate responses and relevant references is a daunting challenge, made more difficult by the domain’s interdisciplinary nature, specialized jargon, and continuous evolution. Early natural language processing (NLP) approaches faced considerable hurdles in comprehending the nuances of natural language which frequently led to false answers. However, the discovery of transformer models has immensely boosted the cause by enabling researchers to create larger and more potent language models known as large language models (LLMs). These LLMs have opened up new possibilities for enhancing question-answering (QA) tasks. Even with these technological advances, the current LLM-based solutions for querying specialized domains like biology and biomedicine still have issues in generating up to date responses while preventing “hallucination” or the generation of plausible but factually incorrect responses.

**Results:** This paper focuses on prompt enhancement using retrieval-augmented architecture as a strategy to guide LLMs towards generating more meaningful responses for biomedical question-answering tasks. We evaluated two prompt enhancement approaches using GPT-3 and GPT-4, examining their effectiveness in retrieving relevant information from complex landscape of biomedical literature. Our proposed approach leverages explicit signals in user queries to extract meaningful contexts from a vast pool of information, addressing the shortcomings of traditional text embedding-based prompt enhancement methods. We developed a QA bot ‘WeiseEule’ (https://github.com/wasimaftab/WeiseEule-LocalHost) utilizing these prompt enhancement methods and allowing for comparative analysis of their performances.

**Conclusions:** Our findings highlight the importance of prompt enhancement methods that utilize explicit signals in user’s query over traditional text embedding based counterparts to improve LLM-generated responses in specialized domains such as biology and biomedicine. By providing users complete control over the information that goes into the LLM, our approach tackles some of the major drawbacks of existing web-based chatbots and LLM-based QA systems including hallucinations and the generation of irrelevant or outdated responses.
