## supplemental Table 1 for "Optimizing biomedical information retrieval with a keyword frequency-driven Prompt Enhancement Strategy"

### Sheet: Sheet1
Question	Answer	Citation
what is known about viral chromatin?	Viral chromatin refers to the DNA-protein complex that makes up the genome of a virus within a host cell. It is subject to epigenetic modifications, such as DNA methylation and histone modifications, which can influence viral latency and replication. For example, Kaposi sarcoma-associated herpesvirus (KSHV) shows distinct patterns of DNA methylation and latency-specific histone modification patte…	1. Southall SM, Wong PS, Odho Z, Roe SM, Wilson JR. Structural basis for the requirement of additional factors for MLL1 SET domain activity and recognition of epigenetic marks. Molecular cell. 2009; 33(2). :181-91. 10.1016/j.molcel.2008.12.029 [doi]. [Paper ID: 1256] 2. Coca-Prados M, Vidali G, Hsu MT. Intracellular forms of simian virus 40 nucleoprotein complexes. III. Study of histone modificat…
what is the role of r-loops at centromeres?	R-loops at centromeres are involved in a variety of physiological processes, including transcription, DNA repair, and chromosome segregation. They can contribute to replication stress by being a major obstacle to replication fork progression. R-loops are also implicated in the stability of centromeric repeats and can influence the abundance of the centromere-specific histone CENP-A, which is cruc…	1. Racca C, Britton S, Hedouin S, Francastel C, Calsou P, Larminat F. BRCA1 prevents R-loop-associated centromeric instability. Cell death & disease. 2021; 12(10). :896. 10.1038/s41419-021-04189-3 [doi]. [Paper ID: 1052] 2. Liu Y, Liu Q, Su H, Liu K, Xiao X, Li W, Sun Q, Birchler JA, Han F. Genome-wide mapping reveals R-loops associated with centromeric repeats in maize. Genome research. 2021; 31…
what's the evidence for phase separation in the nucleus	The evidence for phase separation in the nucleus includes: 1. Acetylated nucleosome arrays showing acetylation-dependent phase separation within the nucleus. 2. Multi-bromodomain proteins inducing liquid-liquid phase separation (LLPS) of acetylated chromatin. 3. The formation of distinct chromatin phases based on differential tail modifications and binding partners. 4. The role of histone modific…	1. Gibson BA, Doolittle LK, Schneider MWG, Jensen LE, Gamarra N, Henry L, Gerlich DW, Redding S, Rosen MK. Organization of Chromatin by Intrinsic and Regulated Phase Separation. Cell. 2019; 179(2). :470-484.e21. 10.1016/j.cell.2019.08.037 [doi]. [Paper ID: 439] 2. Esgleas M, Falk S, Forne I, Thiry M, Najas S, Zhang S, Mas-Sanchez A, Geerlof A, Niessing D, Wang Z, Imhof A, Gotz M. Trnp1 organizes …
is there any relation between e1a and p400? elaborate on that	Yes, there is a relation between E1A and p400. E1A is an adenoviral protein that can interact with multiple cellular proteins, including p400, to influence cellular processes such as apoptosis, transformation, and gene expression. The interaction of E1A with p400 is particularly important for its biological activities. E1A fails to induce apoptosis in cells that do not express p400, and an E1A mu…	1. Tworkowski KA, Chakraborty AA, Samuelson AV, Seger YR, Narita M, Hannon GJ, Lowe SW, Tansey WP. Adenovirus E1A targets p400 to induce the cellular oncoprotein Myc. Proceedings of the National Academy of Sciences of the United States of America. 2008; 105(16). :6103-8. 10.1073/pnas.0802095105 [doi]. [Paper ID: 656] 2. Vijayalingam S, Subramanian T, Zhao LJ, Chinnadurai G. The Cellular Protein C…
does tip60 get modified upon dna damage?	Yes, tip60 gets modified upon DNA damage.	1. Park JH, Sun XJ, Roeder RG. The SANT domain of p400 ATPase represses acetyltransferase activity and coactivator function of TIP60 in basal p21 gene expression. Molecular and cellular biology. 2010; 30(11). :2750-61. 10.1128/MCB.00804-09 [doi]. [Paper ID: 588] 2. Tyteca S, Vandromme M, Legube G, Chevillard-Briet M, Trouche D. Tip60 and p400 are both required for UV-induced apoptosis but play an…
can you find a link between tip60 and r-loops?	Yes, the text indicates that Tip60–p400 binding to many target genes is enhanced by promoter-proximal R-loops, which are RNA:DNA hybrid structures. This suggests that R-loops play a role in the recruitment or stabilization of Tip60–p400 binding at these loci.	1. Chen PB, Chen HV, Acharya D, Rando OJ, Fazzio TG. R loops regulate promoter-proximal chromatin architecture and cellular differentiation. Nature structural & molecular biology. 2015; 22(12). :999-1007. 10.1038/nsmb.3122 [doi]. [Paper ID: 388] 2. Lee YJ, Son SH, Lim CS, Kim MY, Lee SW, Lee S, Jeon J, Ha DH, Jung NR, Han SY, Do BR, Na I, Uversky VN, Kim CG. MMTR/Dmap1 Sets the Stage for Early Li…
find all results that connect nua4 with meiosis	1. ESA1, the catalytic subunit of the NUA4 complex, is constitutively expressed and localizes on chromatin loops during meiosis, playing multiple roles including homolog synapsis, sporulation efficiency, spore viability, and chromosome segregation in meiosis. 2. ESA1, as part of the NUA4 complex, primarily acetylates histone H4, which may affect chromosome loop/axis organization and thus axis len…	1. Wang Y, Zhai B, Tan T, Yang X, Zhang J, Song M, Tan Y, Yang X, Chu T, Zhang S, Wang S, Zhang L. ESA1 regulates meiotic chromosome axis and crossover frequency via acetylating histone H4. Nucleic acids research. 2021; 49(16). :9353-9373. 10.1093/nar/gkab722 [doi]. [Paper ID: 136] 2. Suzuki S, Nozawa Y, Tsukamoto S, Kaneko T, Imai H, Minami N. ING3 is essential for asymmetric cell division durin…
what is the functional relationship between the DCC and CLAMP?	The functional relationship between the DCC (Dosage Compensation Complex) and CLAMP (Chromatin-Linked Adapter for MSL Proteins) is that CLAMP is essential for the targeting and binding of the DCC to high-affinity sites (HAS) on the male X chromosome. CLAMP recognizes GA-rich sequences matching the MRE motif and facilitates the binding of MSL2, a subunit of the DCC, to these sites. This interactio…	1. Albig C, Tikhonova E, Krause S, Maksimenko O, Regnard C, Becker PB. Factor cooperation for chromosome discrimination in Drosophila. Nucleic Acids Research. 2019; 47(4). :1706-24. 10.1093/nar/gky1238 [doi]. [Paper ID: 226] 2. Tikhonova E, Mariasina S, Efimov S, Polshakov V, Maksimenko O, Georgiev P, Bonchuk A. Structural basis for interaction between CLAMP and MSL2 proteins involved in the spec…
Can you elaborate on the roles of SWR1 complex in yeast?	The SWR1 complex in yeast is responsible for the incorporation of the histone variant H2A.Z into nucleosomes, which affects multiple biological processes, including the regulation of gene expression. It mediates the replacement of H2A-H2B dimers with H2A.Z-H2B dimers, a unique function among chromatin remodeling complexes. This activity is essential for proper chromosome segregation, centromere s…	1. Hou H, Wang Y, Kallgren SP, Thompson J, Yates JR, Jia S. Histone Variant H2A.Z Regulates Centromere Silencing and Chromosome Segregation in Fission Yeast*. The Journal of Biological Chemistry. 2010; 285(3). :1909-18. 10.1074/jbc.M109.058487 [doi]. [Paper ID: 292] 2. Qin Y, Zhao L, Skaggs MI, Andreuzza S, Tsukamoto T, Panoli A, Wallace KN, Smith S, Siddiqi I, Yang Z, Yadegari R, Palanivelu R. A…
Can you elaborate on the roles of msl2 complex in dosage compensation?	The MSL2 protein is a core component of the Male-Specific Lethal (MSL) complex in Drosophila melanogaster, which plays a critical role in dosage compensation. Dosage compensation is the process by which organisms equalize the expression of genes between the sexes despite differences in chromosome number. In Drosophila, males have one X chromosome (XY) while females have two (XX), and the MSL comp…	1. Vensko II SP, Stone EA. X-to-autosome expression and msl-2 transcript abundance correlate among Drosophila melanogaster somatic tissues. PeerJ. 2015; 310.7717/peerj.771 [doi]. [Paper ID: 430] 2. Figueiredo MLA, Kim M, Philip P, Allgardsson A, Stenberg P, Larsson J. Non-coding roX RNAs Prevent the Binding of the MSL-complex to Heterochromatic Regions. PLoS Genetics. 2014; 10(12). 10.1371/journa…
